# Statistical tests for bivariate spatial association across multi-omics data with disjoint coordinates

**DOI:** 10.64898/2026.06.19.732250

**Authors:** Stijn Hawinkel, Wangjun Hu, Britta Velten, Steven Maere

**Affiliations:** VIB Center for Plant Systems Biology, Technologiepark 71, 9052, Ghent, Belgium; Department of Plant Biotechnology and Bioinformatics, Ghent University, Technologiepark 71, 9052, Ghent, Belgium; Centre for Organismal Studies, Heidelberg University, Im Neuenheimer Feld 230, 69120, Germany; Interdisciplinary Center for Scientific Computing, Heidelberg University, 69120, Germany; Cluster of Excellence GreenRobust, Heidelberg University, 69120, Germany

## Abstract

Spatial biology has entered a new era of multimodal profiling, with multiple, high-dimensional spatial omics types being measured on consecutive tissue slices, or co-assayed on the same slice. Interest then lies in statistical testing for spatial association between the features of the different modalities, to gain insight in biological processes. One major challenge is the multitude of bivariate combinations, leading to high computational demands. Another difficulty is the difference in spatial resolution between technologies, implying no one-to-one matching between the measurement spots of the different modalities, even after alignment. As a result, common statistical measures such as joint distributions and correlations are not defined, and tests need to rely on spatial vicinity only. Moreover, we argue that many existing bivariate association tests address an inappropriate null hypothesis, or make inappropriate assumptions, both implying absence of spatial autocorrelation in any of the features and leading to misleading conclusions. As a remedy, we modify tests for the detection of spatially variable genes (Moran’s I, Gaussian processes and generalized additive models) to derive bivariate spatial association tests across modalities with non-overlapping coordinate sets, and provide variance estimators that do account for spatial autocorrelation. We develop inference methods for single sections as well as for replicated experiments with multiple sections, and compare their performance in nonparametric and parametric simulations. Finally, we apply the newly developed methods to two co-assayed spatial transcriptomics and metabolomics datasets from mouse and human. The full suite of tests is available from github.com/sthawinke/sbivar as the R-package *sbivar*.

**Author summary:** Spatial biology investigates molecules and cells in their spatial context in living tissues. For this purpose, recent technologies measure different classes of biomolecules on the same or adjacent tissue sections. Here we focus on methods to detect colocalisation of molecule pairs, which may provide clues on their biological function, e.g. involvement in the same pathways. Many existing tests for identifying such colocalized pairs rely on the two technologies being measured on the exact same locations, which is often not the case due to differences in resolution. Hence they first require location matching by granulating the technology with the best resolution to that of the worst, discarding information and failing to exploit the full spatial resolution of the data. Moreover, existing methods ignore spatial patterning or autocorrelation naturally present in spatial omics data, leading to many false findings. As a remedy, we present a suite of scalable methods that work directly on disjoint coordinate sets and do account for spatial autocorrelation, and confirm their validity in simulation studies. Next we apply the new methods to metabolite and gene expression measurements of mouse and human datasets, uncovering interesting colocalized gene-metabolite pairs. The methods presented are available in the *sbivar* R-package from github.com/sthawinke/sbivar.
