## Supplementary material for "Statistical tests for bivariate spatial association across multi-omics data with disjoint coordinates": S1_data: landmarks.csv

	X_left	Y_left	X_right	Y_right	sample
1	-31.6372837284946	-35.9127424015405	1202.81610545975	1151.92136666678	V11L12-038_A1
2	-43.5800278952603	-26.3245965296216	881.97726153415	967.533946052955	V11L12-038_A1
3	-32.3197262523098	-52.2676757398557	1171.2581863851	1597.19975257587	V11L12-038_A1
4	-60.4704803596862	-41.4810116339469	513.801538996578	1323.2527276639	V11L12-038_A1
5	-33.9643874876734	-44.8364954164895	1255.41263725083	1168.87135008307	V11L12-038_B1
6	-45.3349298460095	-33.2253561298361	1008.20893783275	884.387901136025	V11L12-038_B1
7	-15.8114163541894	-38.4303496031635	1697.22350429592	1068.77532174985	V11L12-038_B1
8	-28.3788579081398	-14.8076869165237	1350.08639447478	441.858091662845	V11L12-038_B1
9	-51.7340266108652	-29.2217272717254	808.342117026636	929.740698513079	V11L12-038_D1
10	-32.9169864061303	-15.9853445776616	1276.45124996726	613.647977460807	V11L12-038_D1
11	-43.2927375470589	-36.8105866829887	1002.94928465364	1093.05527105675	V11L12-038_D1
12	-40.6548347146194	-61.0657624672534	1081.84408234026	1701.18970470867	V11L12-038_D1
13	-40.1272541481315	-53.8298732611652	1102.88269505669	1553.67976821761	V11L12-038_D1
14	-19.0240314886158	-42.534826695564	1639.36731932573	1232.3188351478	V11L12-038_D1
15	-58.2408535975492	-50.8296265171774	613.734949399634	1443.04731584932	V11L12-038_D1
16	-37.793548860297	-16.2599692713155	797.822810668419	842.013264141445	V11L12-109_A1
17	-24.6180290810225	-24.1933724208352	1150.21957366867	1042.20532080788	V11L12-109_A1
18	-22.4221091178101	-7.15124713668174	1176.51783956421	626.016571422392	V11L12-109_A1
19	-43.5747551326754	-12.1722581521072	860.938648817717	539.663425268712	V11L12-109_B1
20	-23.3954546592479	-19.3580993440288	1381.64431354943	734.587269917613	V11L12-109_B1
21	-46.0157995447836	-27.1971988261252	808.342117026636	945.315750619128	V11L12-109_B1
22	-33.8105774842427	-34.2197254455032	1134.44061413134	1113.89853518034	V11L12-109_B1
23	-54.803559428373	-34.5463545905905	613.734949399634	1087.55747509265	V11L12-109_B1
24	-32.8341597193995	-47.4908087562973	1139.70026731045	1394.4880603278	V11L12-109_B1
25	-47.0550034415408	-23.2858239822157	897.756221071475	902.254291061714	V11L12-109_C1
26	-30.8822713711309	-28.1548843947528	1297.4898626837	1012.88674343001	V11L12-109_C1
27	-39.8671225213586	-46.0081059073886	1055.54581644472	1397.46622071027	V11L12-109_C1
28	-50.8286409246365	-30.4992468156039	803.082463847528	1065.56886360539	V11L12-109_C1
29	-28.3840259154493	-59.119778334521	1244.89333089261	1513.13794424183	V11T16-085_A1
30	-43.9437154584355	-21.8840557945633	897.756221071475	633.346537313005	V11T16-085_A1
31	-60.5008209977671	-43.5047979145387	492.762926280146	1118.02204292649	V11T16-085_A1
32	-36.6789999589846	-21.5329511392656	1060.80546962383	447.584185388938	V11T16-085_B1
33	-29.4556083222946	-31.2738751596931	1244.89333089261	710.994786265831	V11T16-085_B1
34	-75.9561919834863	-14.7369576366418	87.7696314888168	405.438489248635	V11T16-085_B1
35	-19.7491758104925	-41.9898981502115	1465.79876441516	976.009259307244	V11T16-085_B1
36	-12.5257841738025	-75.5167994298224	1644.62697250483	1776.777485973	V11T16-085_B1
37	-45.4393343367497	-27.0177710539783	971.391365578989	368.103123417315	V11T16-085_C1
38	-34.9664663751243	-33.0235327539715	1223.85471817618	494.540211838223	V11T16-085_C1
39	-26.2390764071032	-38.0283341706324	1439.50049851962	647.318360346821	V11T16-085_C1
40	-27.2364924034485	-47.2872167914552	1423.72153898229	836.973992978185	V11T16-085_C1
41	-42.1977323486275	-21.8932869471899	1045.0265100865	270.755671520003	V11T16-085_C1
